# Interpreting graph neural networks reveals microbial association patterns in inflammatory bowel diseases

**DOI:** 10.64898/2026.10.27.762128

**Authors:** André F. Cunha, Edir Vidal, Maria Barranco-Altirriba, Txell Amigó, Juliana G. Assis, Helder I. Nakaya, Alberto Santos

## Abstract

Traditional machine learning models trained on gut microbiome abundance profiles can distinguish individuals with inflammatory bowel disease (IBD) from non-IBD individuals. However, their interpretation typically considers taxa in isolation, making it difficult to understand how associations between taxa contribute to predictions. Here, we inferred individual-specific microbial association networks from longitudinal metagenomics data of 106 individuals in HMP2/iHMP and used them to train and interpret graph neural network (GNN) models, which we compared with abundance-based models such as Random Forest (RF). Although RF achieved higher predictive performance (AUPRC 0.59 vs 0.446), interpreting the GNNs revealed that their predictions relied on a densely connected module of co-abundant Bacteroidales species. Unlike the taxa prioritized by RF, these species were not differentially abundant between conditions. In an independent cohort, this module carried most of the predictive signal, and removing its associations reduced performance to near chance. These results show that coordinated association structure, rather than abundance shifts alone, is a feature of the IBD gut microbiome, and that interpreting GNNs can uncover such patterns that complement abundance-based analyses.
