## Supplementary Table 1 for "Interpreting graph neural networks reveals microbial association patterns in inflammatory bowel diseases"

Model	Hyperparameter	Value
RF	n_estimators	100, 200
RF	max_depth	10, 20
RF	min_samples_split	5, 10
RF	min_samples_leaf	2, 4
RF	class_weight	balanced
LR	C	0.001, 0.01, 0.1, 1, 10
LR	solver	saga, lbfgs
LR	penalty	l2
LR	class_weight	balanced
KNN	n_neighbors	3, 5, 7, 9, 12
KNN	weights	uniform, distance
KNN	metric	euclidean, manhattan
SVM	C	0.1, 1, 10, 100
SVM	kernel	linear, rbf
SVM	gamma	scale, auto
SVM	class_weight	balanced
MLP	hidden_layer_sizes	(50,), (100,), (50, 50)
MLP	alpha	0.0001, 0.001, 0.01
MLP	activation	ReLU
