## Supplementary Table 2 for "Interpreting graph neural networks reveals microbial association patterns in inflammatory bowel diseases"

Parameter	Value
Sparsification threshold	0.3, 0.4, 0.5
Node attributes	Dummy, Abundance (Mean + Var CLR), Taxonomy, Functions (GO BP IDF), and combinations thereof (excluding dummy)
Discovery dataset	IBD HMP2/iHMP (Lloyd-Price et al., 2019)
External validation dataset	Hall (Hall et al., 2017)
