## Supplementary Table 3 for "Interpreting graph neural networks reveals microbial association patterns in inflammatory bowel diseases"

Parameter	Value
Training iterations	50
Maximum number of epochs	500
Batch size	8
Learning rate	5e-6
Early stopping patience	50 epochs
Dropout rate	0.3
Test split fraction (internal validation)	0.2
Convolutional layer output dimension	128
Compression ratio (DiffPool)	0.7
