## Supplementary Table 4 for "Interpreting graph neural networks reveals microbial association patterns in inflammatory bowel diseases"

training_configuration	evaluation_set	n_runs	AUPRC_mean	AUPRC_sd	AUROC_mean	AUROC_sd
WG	WG - M	50	0.403	0.103	0.543	0.111
WG	WG	50	0.507	0.131	0.675	0.166
WG	M only	50	0.614	0.117	0.754	0.12
WG	WG - M (no edges)	50	0.319	0.11	0.487	0.22
WG	WG (no edges)	50	0.316	0.103	0.498	0.184
WG	M only (no edges)	50	0.302	0.058	0.503	0.079
WG - M	WG - M	50	0.471	0.13	0.62	0.13
WG - M	WG	50	0.585	0.155	0.744	0.142
WG - M	M only	50	0.564	0.153	0.676	0.186
WG - M	WG - M (no edges)	50	0.28	0.094	0.411	0.18
WG - M	WG (no edges)	50	0.279	0.08	0.429	0.157
WG - M	M only (no edges)	50	0.289	0.038	0.477	0.057
M only	WG - M	50	0.306	0.031	0.514	0.043
M only	WG	50	0.317	0.052	0.507	0.068
M only	M only	50	0.491	0.088	0.722	0.134
M only	WG - M (no edges)	50	0.402	0.083	0.665	0.156
M only	WG (no edges)	50	0.373	0.063	0.638	0.127
M only	M only (no edges)	50	0.333	0.06	0.567	0.067
WG (no edges)	WG - M	50	0.3	0.098	0.455	0.121
WG (no edges)	WG	50	0.318	0.084	0.502	0.136
WG (no edges)	M only	50	0.462	0.157	0.61	0.23
WG (no edges)	WG - M (no edges)	50	0.407	0.118	0.59	0.155
WG (no edges)	WG (no edges)	50	0.364	0.087	0.595	0.143
WG (no edges)	M only (no edges)	50	0.346	0.08	0.553	0.124
WG - M (no edges)	WG - M	50	0.305	0.067	0.478	0.117
WG - M (no edges)	WG	50	0.31	0.071	0.494	0.137
WG - M (no edges)	M only	50	0.442	0.169	0.582	0.248
WG - M (no edges)	WG - M (no edges)	50	0.324	0.11	0.477	0.15
WG - M (no edges)	WG (no edges)	50	0.294	0.064	0.48	0.127
WG - M (no edges)	M only (no edges)	50	0.331	0.076	0.548	0.082
M only (no edges)	WG - M	50	0.353	0.105	0.548	0.13
M only (no edges)	WG	50	0.353	0.123	0.54	0.137
M only (no edges)	M only	50	0.343	0.163	0.446	0.243
M only (no edges)	WG - M (no edges)	50	0.34	0.099	0.538	0.209
M only (no edges)	WG (no edges)	50	0.345	0.113	0.547	0.194
M only (no edges)	M only (no edges)	50	0.391	0.133	0.607	0.143
